# A technology-agnostic long-read analysis pipeline for transcriptome discovery and quantification

**DOI:** 10.1101/672931

**Authors:** Dana Wyman, Gabriela Balderrama-Gutierrez, Fairlie Reese, Shan Jiang, Sorena Rahmanian, Stefania Forner, Dina Matheos, Weihua Zeng, Brian Williams, Diane Trout, Whitney England, Shu-Hui Chu, Robert C. Spitale, Andrea J. Tenner, Barbara J. Wold, Ali Mortazavi

**Affiliations:** University of California, Irvine, Department of Developmental and Cell Biology, Irvine, CA 92697, USA; University of California, Irvine, Center for Complex Biological Systems, Irvine, CA 92697, USA; California Institute of Technology, Division of Biology, Pasadena, CA 91125, USA; University of California, Irvine, Department of Pharmaceutical Sciences, Irvine, CA 92697, USA; University of California, Irvine, Department of Molecular Biology and Biochemistry, Irvine, CA 92697, USA; Institute for Memory Impairments and Neurological Disorders, University of California, Irvine, CA 92697, USA; Department of Neurobiology and Behavior, University of California, Irvine, Irvine, CA 92697, USA

## Abstract

Alternative splicing is widely acknowledged to be a crucial regulator of gene expression and is a key contributor to both normal developmental processes and disease states. While cost-effective and accurate for quantification, short-read RNA-seq lacks the ability to resolve full-length transcript isoforms despite increasingly sophisticated computational methods. Long-read sequencing platforms such as Pacific Biosciences (PacBio) and Oxford Nanopore (ONT) bypass the transcript reconstruction challenges of short reads. Here we introduce TALON, the ENCODE4 pipeline for platform-independent analysis of long-read transcriptomes. We apply TALON to the GM12878 cell line and show that while both PacBio and ONT technologies perform well at full-transcript discovery and quantification, each displayed distinct technical artifacts. We further apply TALON to mouse hippocampus and cortex transcriptomes and find that 422 genes found in these regions have more reads associated with novel isoforms than with annotated ones. We demonstrate that TALON is a capable of tracking both known and novel transcript models as well as their expression levels across datasets for both simple studies and in larger projects. These properties will enable TALON users to move beyond the limitations of short-read data to perform isoform discovery and quantification in a uniform manner on existing and future long-read platforms.
