## supplemental tables for "A technology-agnostic long-read analysis pipeline for transcriptome discovery and quantification": S5_pb_sirv_talon_abundance_filtered.tsv

gene_ID	transcript_ID	annot_gene_id	annot_transcript_id	annot_gene_name	annot_transcript_name	n_exons	length	gene_novelty	transcript_novelty	ISM_subtype	PB_GM12878_R1	PB_GM12878_R2
58818	206791	SIRV1.1	SIRV1.1-SIRV101	ENCODEHG000058818	ENCODEHT000206791	6	1561	Known	Known	None	39	86
58818	206792	SIRV1.1	SIRV1.1-SIRV102	ENCODEHG000058818	ENCODEHT000206792	4	1300	Known	Known	None	378	841
58818	206793	SIRV1.1	SIRV1.1-SIRV103	ENCODEHG000058818	ENCODEHT000206793	6	1363	Known	Known	None	206	427
58818	206794	SIRV1.1	SIRV1.1-SIRV105	ENCODEHG000058818	ENCODEHT000206794	5	670	Known	Known	None	52	135
58818	206795	SIRV1.1	SIRV1.1-SIRV106	ENCODEHG000058818	ENCODEHT000206795	3	973	Known	Known	None	17	59
58818	206796	SIRV1.1	SIRV1.1-SIRV107	ENCODEHG000058818	ENCODEHT000206796	3	744	Known	Known	None	26	51
58819	206797	SIRV1.2	SIRV1.2-SIRV108	ENCODEHG000058819	ENCODEHT000206797	3	702	Known	Known	None	0	1
58819	206798	SIRV1.2	SIRV1.2-SIRV109	ENCODEHG000058819	ENCODEHT000206798	3	464	Known	Known	None	15	56
58820	206799	SIRV2.1	SIRV2.1-SIRV201	ENCODEHG000058820	ENCODEHT000206799	11	2051	Known	Known	None	215	421
58820	206800	SIRV2.1	SIRV2.1-SIRV202	ENCODEHG000058820	ENCODEHT000206800	11	1971	Known	Known	None	221	471
58820	206801	SIRV2.1	SIRV2.1-SIRV203	ENCODEHG000058820	ENCODEHT000206801	5	686	Known	Known	None	40	102
58820	206802	SIRV2.1	SIRV2.1-SIRV204	ENCODEHG000058820	ENCODEHT000206802	3	740	Known	Known	None	9	18
58821	206803	SIRV2.2	SIRV2.2-SIRV205	ENCODEHG000058821	ENCODEHT000206803	1	523	Known	Known	None	13	45
58821	206804	SIRV2.2	SIRV2.2-SIRV206	ENCODEHG000058821	ENCODEHT000206804	1	424	Known	Known	None	13	44
58822	206805	SIRV3.1	SIRV3.1-SIRV301	ENCODEHG000058822	ENCODEHT000206805	5	2467	Known	Known	None	70	86
58822	206806	SIRV3.1	SIRV3.1-SIRV302	ENCODEHG000058822	ENCODEHT000206806	2	1807	Known	Known	None	155	332
58822	206807	SIRV3.1	SIRV3.1-SIRV303	ENCODEHG000058822	ENCODEHT000206807	3	2018	Known	Known	None	247	493
58822	206808	SIRV3.1	SIRV3.1-SIRV304	ENCODEHG000058822	ENCODEHT000206808	8	1083	Known	Known	None	118	267
58822	206809	SIRV3.1	SIRV3.1-SIRV305	ENCODEHG000058822	ENCODEHT000206809	3	436	Known	Known	None	8	24
58822	206810	SIRV3.1	SIRV3.1-SIRV306	ENCODEHG000058822	ENCODEHT000206810	3	2373	Known	Known	None	176	241
58822	206811	SIRV3.1	SIRV3.1-SIRV307	ENCODEHG000058822	ENCODEHT000206811	5	779	Known	Known	None	45	133
58823	206812	SIRV3.2	SIRV3.2-SIRV308	ENCODEHG000058823	ENCODEHT000206812	3	479	Known	Known	None	20	64
58823	206813	SIRV3.2	SIRV3.2-SIRV309	ENCODEHG000058823	ENCODEHT000206813	3	796	Known	Known	None	57	116
58823	206814	SIRV3.2	SIRV3.2-SIRV310	ENCODEHG000058823	ENCODEHT000206814	3	589	Known	Known	None	16	64
58823	206815	SIRV3.2	SIRV3.2-SIRV311	ENCODEHG000058823	ENCODEHT000206815	1	161	Known	Known	None	1	2
58824	206816	SIRV4.1	SIRV4.1-SIRV403	ENCODEHG000058824	ENCODEHT000206816	4	670	Known	Known	None	95	189
58824	206817	SIRV4.1	SIRV4.1-SIRV404	ENCODEHG000058824	ENCODEHT000206817	4	592	Known	Known	None	1	7
58824	206818	SIRV4.1	SIRV4.1-SIRV405	ENCODEHG000058824	ENCODEHT000206818	2	626	Known	Known	None	9	33
58824	206819	SIRV4.1	SIRV4.1-SIRV406	ENCODEHG000058824	ENCODEHT000206819	2	617	Known	Known	None	38	111
58824	206820	SIRV4.1	SIRV4.1-SIRV408	ENCODEHG000058824	ENCODEHT000206820	5	570	Known	Known	None	45	84
58825	206821	SIRV4.2	SIRV4.2-SIRV409	ENCODEHG000058825	ENCODEHT000206821	3	1567	Known	Known	None	227	440
58825	206822	SIRV4.2	SIRV4.2-SIRV410	ENCODEHG000058825	ENCODEHT000206822	2	950	Known	Known	None	174	405
58826	206823	SIRV5.1	SIRV5.1-SIRV501	ENCODEHG000058826	ENCODEHT000206823	17	1890	Known	Known	None	52	125
58826	206824	SIRV5.1	SIRV5.1-SIRV502	ENCODEHG000058826	ENCODEHT000206824	18	1984	Known	Known	None	199	341
58826	206826	SIRV5.1	SIRV5.1-SIRV504	ENCODEHG000058826	ENCODEHT000206826	1	2473	Known	Known	None	152	263
58826	206827	SIRV5.1	SIRV5.1-SIRV505	ENCODEHG000058826	ENCODEHT000206827	16	2029	Known	Known	None	631	1154
58826	206828	SIRV5.1	SIRV5.1-SIRV506	ENCODEHG000058826	ENCODEHT000206828	2	552	Known	Known	None	25	47
58826	206829	SIRV5.1	SIRV5.1-SIRV507	ENCODEHG000058826	ENCODEHT000206829	6	533	Known	Known	None	23	64
58826	206830	SIRV5.1	SIRV5.1-SIRV508	ENCODEHG000058826	ENCODEHT000206830	17	2085	Known	Known	None	166	370
58826	206831	SIRV5.1	SIRV5.1-SIRV509	ENCODEHG000058826	ENCODEHT000206831	4	885	Known	Known	None	72	115
58826	206832	SIRV5.1	SIRV5.1-SIRV510	ENCODEHG000058826	ENCODEHT000206832	18	2474	Known	Known	None	271	580
58826	206833	SIRV5.1	SIRV5.1-SIRV511	ENCODEHG000058826	ENCODEHT000206833	2	546	Known	Known	None	21	73
58827	206834	SIRV5.2	SIRV5.2-SIRV512	ENCODEHG000058827	ENCODEHT000206834	1	229	Known	Known	None	3	7
58828	206835	SIRV6.1	SIRV6.1-SIRV601	ENCODEHG000058828	ENCODEHT000206835	9	1435	Known	Known	None	167	232
58828	206836	SIRV6.1	SIRV6.1-SIRV602	ENCODEHG000058828	ENCODEHT000206836	8	574	Known	Known	None	15	40
58828	206837	SIRV6.1	SIRV6.1-SIRV603	ENCODEHG000058828	ENCODEHT000206837	1	1969	Known	Known	None	128	288
58828	206838	SIRV6.1	SIRV6.1-SIRV604	ENCODEHG000058828	ENCODEHT000206838	10	1537	Known	Known	None	136	203
58828	206839	SIRV6.1	SIRV6.1-SIRV605	ENCODEHG000058828	ENCODEHT000206839	9	1088	Known	Known	None	107	164
58828	206840	SIRV6.1	SIRV6.1-SIRV606	ENCODEHG000058828	ENCODEHT000206840	4	545	Known	Known	None	22	73
58828	206841	SIRV6.1	SIRV6.1-SIRV607	ENCODEHG000058828	ENCODEHT000206841	4	574	Known	Known	None	31	90
58828	206842	SIRV6.1	SIRV6.1-SIRV608	ENCODEHG000058828	ENCODEHT000206842	4	377	Known	Known	None	4	5
58828	206843	SIRV6.1	SIRV6.1-SIRV609	ENCODEHG000058828	ENCODEHT000206843	4	485	Known	Known	None	25	69
58828	206844	SIRV6.1	SIRV6.1-SIRV610	ENCODEHG000058828	ENCODEHT000206844	5	1163	Known	Known	None	121	242
58828	206845	SIRV6.1	SIRV6.1-SIRV611	ENCODEHG000058828	ENCODEHT000206845	3	454	Known	Known	None	7	11
58828	206846	SIRV6.1	SIRV6.1-SIRV612	ENCODEHG000058828	ENCODEHT000206846	10	1528	Known	Known	None	164	191
58828	206847	SIRV6.1	SIRV6.1-SIRV613	ENCODEHG000058828	ENCODEHT000206847	6	1311	Known	Known	None	47	104
58828	206848	SIRV6.1	SIRV6.1-SIRV614	ENCODEHG000058828	ENCODEHT000206848	5	459	Known	Known	None	15	58
58828	206849	SIRV6.1	SIRV6.1-SIRV615	ENCODEHG000058828	ENCODEHT000206849	3	783	Known	Known	None	101	235
58828	206850	SIRV6.1	SIRV6.1-SIRV616	ENCODEHG000058828	ENCODEHT000206850	4	531	Known	Known	None	19	30
58829	206851	SIRV6.2	SIRV6.2-SIRV617	ENCODEHG000058829	ENCODEHT000206851	1	276	Known	Known	None	0	8
58829	206852	SIRV6.2	SIRV6.2-SIRV618	ENCODEHG000058829	ENCODEHT000206852	1	189	Known	Known	None	1	2
58830	206853	SIRV7.1	SIRV7.1-SIRV701	ENCODEHG000058830	ENCODEHT000206853	5	2462	Known	Known	None	383	615
58830	206854	SIRV7.1	SIRV7.1-SIRV702	ENCODEHG000058830	ENCODEHT000206854	6	2247	Known	Known	None	44	65
58830	206855	SIRV7.1	SIRV7.1-SIRV703	ENCODEHG000058830	ENCODEHT000206855	5	2498	Known	Known	None	240	423
58830	206856	SIRV7.1	SIRV7.1-SIRV704	ENCODEHG000058830	ENCODEHT000206856	3	428	Known	Known	None	4	1
58830	206858	SIRV7.1	SIRV7.1-SIRV706	ENCODEHG000058830	ENCODEHT000206858	5	949	Known	Known	None	95	257
58830	206859	SIRV7.1	SIRV7.1-SIRV708	ENCODEHG000058830	ENCODEHT000206859	6	889	Known	Known	None	73	139
58825	206879	SIRV4.2	ENCODEHT000206879	ENCODEHG000058825	ENCODEHT000206879	3	1564	Known	NNC	None	6	20
58818	206912	SIRV1.1	ENCODEHT000206912	ENCODEHG000058818	ENCODEHT000206912	4	1129	Known	ISM	Suffix	5	13
58830	207003	SIRV7.1	ENCODEHT000207003	ENCODEHG000058830	ENCODEHT000207003	4	1897	Known	ISM	Suffix	9	15
58818	207165	SIRV1.1	ENCODEHT000207165	ENCODEHG000058818	ENCODEHT000207165	3	1202	Known	ISM	Suffix	6	12
58830	207598	SIRV7.1	ENCODEHT000207598	ENCODEHG000058830	ENCODEHT000207598	2	623	Known	ISM	Prefix	13	35
58826	214429	SIRV5.1	ENCODEHT000214429	ENCODEHG000058826	ENCODEHT000214429	16	2029	Known	NNC	None	5	16
58826	214435	SIRV5.1	ENCODEHT000214435	ENCODEHG000058826	ENCODEHT000214435	16	2024	Known	NIC	None	11	13
58826	214467	SIRV5.1	ENCODEHT000214467	ENCODEHG000058826	ENCODEHT000214467	16	2021	Known	NIC	None	5	7
58820	214815	SIRV2.1	ENCODEHT000214815	ENCODEHG000058820	ENCODEHT000214815	8	1142	Known	ISM	Prefix	7	15
58826	215666	SIRV5.1	ENCODEHT000215666	ENCODEHG000058826	ENCODEHT000215666	2	517	Known	ISM	Both	25	54
58822	222708	SIRV3.1	ENCODEHT000222708	ENCODEHG000058822	ENCODEHT000222708	1	1765	Known	ISM	None	14	23
58828	222946	SIRV6.1	ENCODEHT000222946	ENCODEHG000058828	ENCODEHT000222946	7	734	Known	ISM	Prefix	39	73
58828	223056	SIRV6.1	ENCODEHT000223056	ENCODEHG000058828	ENCODEHT000223056	8	915	Known	ISM	Prefix	74	215
