## supplemental tables for "A technology-agnostic long-read analysis pipeline for transcriptome discovery and quantification": S11_ebv_talon_abundance.tsv

gene_ID	transcript_ID	annot_gene_id	annot_transcript_id	annot_gene_name	annot_transcript_name	n_exons	length	gene_novelty	transcript_novelty	ISM_subtype	PB_GM12878_R1	PB_GM12878_R2
2	5	LMP-2B	LMP-2B.2	LMP-2B	TALONT000000005	8	1589	Known	Known	None	6	4
5	11	EBNA-1	EBNA-1.3	EBNA-1	TALONT000000011	1	1926	Known	Known	None	4	4
6	13	EBNA-2	EBNA-2.2	EBNA-2	TALONT000000013	1	1464	Known	Known	None	5	2
10	25	BHRF1	BHRF1.2	BHRF1	TALONT000000025	1	576	Known	Known	None	5	11
16	31	BFRF3	BFRF3.1	BFRF3	TALONT000000031	1	531	Known	Known	None	0	2
20	35	BORF2	BORF2.1	BORF2	TALONT000000035	1	2481	Known	Known	None	2	1
22	37	BMRF1	BMRF1.1	BMRF1	TALONT000000037	1	1215	Known	Known	None	1	0
23	38	BMRF2	BMRF2.1	BMRF2	TALONT000000038	1	1074	Known	Known	None	0	2
29	44	BLRF2	BLRF2.1	BLRF2	TALONT000000044	1	489	Known	Known	None	2	7
32	47	EBNA-3A	EBNA-3A.1	EBNA-3A	TALONT000000047	2	2835	Known	Known	None	2	0
42	59	BKRF4	BKRF4.1	BKRF4	TALONT000000059	1	654	Known	Known	None	1	2
45	62	BBRF2	BBRF2.1	BBRF2	TALONT000000062	1	837	Known	Known	None	1	0
46	63	BBLF2/BBLF3	BBLF2/BBLF3.1	BBLF2/BBLF3	TALONT000000063	2	2130	Known	Known	None	1	0
47	64	BBRF3	BBRF3.1	BBRF3	TALONT000000064	1	1218	Known	Known	None	2	1
49	66	BGLF4	BGLF4.1	BGLF4	TALONT000000066	1	1290	Known	Known	None	0	1
51	68	BGLF3	BGLF3.1	BGLF3	TALONT000000068	1	999	Known	Known	None	1	0
53	70	BGLF2	BGLF2.1	BGLF2	TALONT000000070	1	1011	Known	Known	None	0	1
54	71	BGLF1	BGLF1.1	BGLF1	TALONT000000071	1	1524	Known	Known	None	2	0
56	73	BDLF3	BDLF3.1	BDLF3	TALONT000000073	1	705	Known	Known	None	0	1
59	76	BcLF1	BcLF1.1	BcLF1	TALONT000000076	1	4146	Known	Known	None	2	1
60	77	BcRF1	BcRF1.1	BcRF1	TALONT000000077	1	2253	Known	Known	None	0	1
63	80	BXLF1	BXLF1.1	BXLF1	TALONT000000080	1	1824	Known	Known	None	1	2
79	98	BARF0	BARF0.1	BARF0	TALONT000000098	1	1416	Known	Known	None	1	1
81	100	BALF1	BALF1.1	BALF1	TALONT000000100	1	549	Known	Known	None	1	0
83	102	LMP-1	LMP-1.1	LMP-1	TALONT000000102	3	2420	Known	Known	None	28	15
84	104	TALONG000000084	TALONT000000104	TALONG000000084	TALONT000000104	1	1150	Antisense	Antisense	None	0	3
84	105	TALONG000000084	TALONT000000105	TALONG000000084	TALONT000000105	2	1341	Antisense	Genomic	None	0	1
8	106	EBNA-LP	TALONT000000106	EBNA-LP	TALONT000000106	18	1730	Known	NNC	None	0	1
8	107	EBNA-LP	TALONT000000107	EBNA-LP	TALONT000000107	18	1746	Known	NNC	None	0	1
8	108	EBNA-LP	TALONT000000108	EBNA-LP	TALONT000000108	17	1565	Known	NNC	None	7	6
8	109	EBNA-LP	TALONT000000109	EBNA-LP	TALONT000000109	17	1549	Known	NNC	None	1	0
5	110	EBNA-1	TALONT000000110	EBNA-1	TALONT000000110	17	2698	Known	NNC	None	2	1
8	111	EBNA-LP	TALONT000000111	EBNA-LP	TALONT000000111	17	1570	Known	NIC	None	24	11
5	112	EBNA-1	TALONT000000112	EBNA-1	TALONT000000112	17	2136	Known	NNC	None	2	1
6	113	EBNA-2	TALONT000000113	EBNA-2	TALONT000000113	17	1578	Known	NIC	None	29	11
5	114	EBNA-1	TALONT000000114	EBNA-1	TALONT000000114	12	1120	Known	NNC	None	0	1
6	115	EBNA-2	TALONT000000115	EBNA-2	TALONT000000115	17	1568	Known	NNC	None	0	1
6	116	EBNA-2	TALONT000000116	EBNA-2	TALONT000000116	13	1172	Known	NNC	None	0	1
6	117	EBNA-2	TALONT000000117	EBNA-2	TALONT000000117	15	1375	Known	NNC	None	2	0
8	118	EBNA-LP	TALONT000000118	EBNA-LP	TALONT000000118	13	1227	Known	NIC	None	1	0
8	119	EBNA-LP	TALONT000000119	EBNA-LP	TALONT000000119	18	1746	Known	NIC	None	3	0
5	120	EBNA-1	TALONT000000120	EBNA-1	TALONT000000120	17	2714	Known	NNC	None	1	0
6	121	EBNA-2	TALONT000000121	EBNA-2	TALONT000000121	17	1568	Known	NNC	None	1	0
8	122	EBNA-LP	TALONT000000122	EBNA-LP	TALONT000000122	18	1751	Known	NIC	None	5	0
8	123	EBNA-LP	TALONT000000123	EBNA-LP	TALONT000000123	13	1116	Known	NIC	None	1	0
8	124	EBNA-LP	TALONT000000124	EBNA-LP	TALONT000000124	18	1754	Known	NNC	None	1	0
8	125	EBNA-LP	TALONT000000125	EBNA-LP	TALONT000000125	15	1367	Known	NIC	None	3	0
8	126	EBNA-LP	TALONT000000126	EBNA-LP	TALONT000000126	15	2040	Known	ISM	Prefix	2	0
8	127	EBNA-LP	TALONT000000127	EBNA-LP	TALONT000000127	17	1604	Known	NNC	None	1	0
8	128	EBNA-LP	TALONT000000128	EBNA-LP	TALONT000000128	17	1549	Known	NIC	None	2	0
8	129	EBNA-LP	TALONT000000129	EBNA-LP	TALONT000000129	15	1529	Known	NIC	None	1	0
8	130	EBNA-LP	TALONT000000130	EBNA-LP	TALONT000000130	17	1560	Known	NIC	None	1	0
8	131	EBNA-LP	TALONT000000131	EBNA-LP	TALONT000000131	16	1570	Known	NIC	None	2	0
8	132	EBNA-LP	TALONT000000132	EBNA-LP	TALONT000000132	15	1367	Known	NIC	None	1	0
8	133	EBNA-LP	TALONT000000133	EBNA-LP	TALONT000000133	16	1497	Known	NIC	None	1	0
5	134	EBNA-1	TALONT000000134	EBNA-1	TALONT000000134	2	287	Known	ISM	Prefix	1	4
8	135	EBNA-LP	TALONT000000135	EBNA-LP	TALONT000000135	15	1380	Known	NIC	None	9	5
8	136	EBNA-LP	TALONT000000136	EBNA-LP	TALONT000000136	17	1609	Known	ISM	Prefix	2	0
8	137	EBNA-LP	TALONT000000137	EBNA-LP	TALONT000000137	17	1565	Known	NIC	None	1	0
5	138	EBNA-1	TALONT000000138	EBNA-1	TALONT000000138	15	2526	Known	NIC	None	2	0
8	139	EBNA-LP	TALONT000000139	EBNA-LP	TALONT000000139	17	1549	Known	NIC	None	1	0
8	140	EBNA-LP	TALONT000000140	EBNA-LP	TALONT000000140	15	1375	Known	NIC	None	1	1
5	141	EBNA-1	TALONT000000141	EBNA-1	TALONT000000141	16	1502	Known	ISM	Prefix	0	1
8	142	EBNA-LP	TALONT000000142	EBNA-LP	TALONT000000142	17	1565	Known	NIC	None	1	2
6	143	EBNA-2	TALONT000000143	EBNA-2	TALONT000000143	2	378	Known	Genomic	None	2	5
8	144	EBNA-LP	TALONT000000144	EBNA-LP	TALONT000000144	17	1692	Known	NIC	None	1	1
8	145	EBNA-LP	TALONT000000145	EBNA-LP	TALONT000000145	18	1759	Known	NIC	None	2	2
8	146	EBNA-LP	TALONT000000146	EBNA-LP	TALONT000000146	15	1372	Known	NIC	None	4	1
8	147	EBNA-LP	TALONT000000147	EBNA-LP	TALONT000000147	17	2123	Known	NIC	None	2	0
8	148	EBNA-LP	TALONT000000148	EBNA-LP	TALONT000000148	14	1334	Known	NIC	None	1	0
8	149	EBNA-LP	TALONT000000149	EBNA-LP	TALONT000000149	17	1562	Known	NNC	None	1	0
5	150	EBNA-1	TALONT000000150	EBNA-1	TALONT000000150	12	1137	Known	NNC	None	1	0
5	151	EBNA-1	TALONT000000151	EBNA-1	TALONT000000151	17	2102	Known	NIC	None	2	0
8	152	EBNA-LP	TALONT000000152	EBNA-LP	TALONT000000152	15	1352	Known	NNC	None	1	0
8	153	EBNA-LP	TALONT000000153	EBNA-LP	TALONT000000153	17	1573	Known	NIC	None	3	0
8	154	EBNA-LP	TALONT000000154	EBNA-LP	TALONT000000154	16	1553	Known	NIC	None	2	0
8	155	EBNA-LP	TALONT000000155	EBNA-LP	TALONT000000155	18	1746	Known	NIC	None	1	0
8	156	EBNA-LP	TALONT000000156	EBNA-LP	TALONT000000156	17	1524	Known	NNC	None	1	0
8	157	EBNA-LP	TALONT000000157	EBNA-LP	TALONT000000157	17	1573	Known	NIC	None	1	0
8	158	EBNA-LP	TALONT000000158	EBNA-LP	TALONT000000158	17	2123	Known	NIC	None	1	0
8	159	EBNA-LP	TALONT000000159	EBNA-LP	TALONT000000159	17	1687	Known	NIC	None	1	0
5	160	EBNA-1	TALONT000000160	EBNA-1	TALONT000000160	11	1034	Known	ISM	Prefix	1	0
8	161	EBNA-LP	TALONT000000161	EBNA-LP	TALONT000000161	15	2518	Known	NIC	None	1	0
5	162	EBNA-1	TALONT000000162	EBNA-1	TALONT000000162	9	836	Known	ISM	Prefix	1	0
8	163	EBNA-LP	TALONT000000163	EBNA-LP	TALONT000000163	11	984	Known	NIC	None	2	0
8	164	EBNA-LP	TALONT000000164	EBNA-LP	TALONT000000164	17	1573	Known	NIC	None	1	0
8	165	EBNA-LP	TALONT000000165	EBNA-LP	TALONT000000165	17	1565	Known	NIC	None	1	1
8	166	EBNA-LP	TALONT000000166	EBNA-LP	TALONT000000166	17	2131	Known	NIC	None	1	0
8	167	EBNA-LP	TALONT000000167	EBNA-LP	TALONT000000167	18	1746	Known	NIC	None	1	0
8	168	EBNA-LP	TALONT000000168	EBNA-LP	TALONT000000168	17	1568	Known	NIC	None	1	0
8	169	EBNA-LP	TALONT000000169	EBNA-LP	TALONT000000169	17	1607	Known	NNC	None	1	0
8	170	EBNA-LP	TALONT000000170	EBNA-LP	TALONT000000170	17	1570	Known	NNC	None	1	0
8	171	EBNA-LP	TALONT000000171	EBNA-LP	TALONT000000171	15	2521	Known	NIC	None	1	0
8	172	EBNA-LP	TALONT000000172	EBNA-LP	TALONT000000172	17	2716	Known	NIC	None	1	0
8	173	EBNA-LP	TALONT000000173	EBNA-LP	TALONT000000173	16	1557	Known	NIC	None	1	0
8	174	EBNA-LP	TALONT000000174	EBNA-LP	TALONT000000174	14	1435	Known	NNC	None	1	0
8	175	EBNA-LP	TALONT000000175	EBNA-LP	TALONT000000175	18	1754	Known	NIC	None	1	2
8	176	EBNA-LP	TALONT000000176	EBNA-LP	TALONT000000176	15	1298	Known	NNC	None	1	0
8	177	EBNA-LP	TALONT000000177	EBNA-LP	TALONT000000177	15	1351	Known	NNC	None	1	0
8	178	EBNA-LP	TALONT000000178	EBNA-LP	TALONT000000178	16	1545	Known	NIC	None	1	0
8	179	EBNA-LP	TALONT000000179	EBNA-LP	TALONT000000179	17	1574	Known	ISM	Prefix	2	0
8	180	EBNA-LP	TALONT000000180	EBNA-LP	TALONT000000180	15	2479	Known	NIC	None	1	0
8	181	EBNA-LP	TALONT000000181	EBNA-LP	TALONT000000181	17	2719	Known	NIC	None	1	0
8	182	EBNA-LP	TALONT000000182	EBNA-LP	TALONT000000182	15	1494	Known	NIC	None	1	0
8	183	EBNA-LP	TALONT000000183	EBNA-LP	TALONT000000183	17	1557	Known	NIC	None	1	0
8	184	EBNA-LP	TALONT000000184	EBNA-LP	TALONT000000184	18	1746	Known	NNC	None	1	0
8	185	EBNA-LP	TALONT000000185	EBNA-LP	TALONT000000185	18	1600	Known	NNC	None	1	0
8	186	EBNA-LP	TALONT000000186	EBNA-LP	TALONT000000186	15	1362	Known	NIC	None	2	0
8	187	EBNA-LP	TALONT000000187	EBNA-LP	TALONT000000187	16	1561	Known	NIC	None	1	0
8	188	EBNA-LP	TALONT000000188	EBNA-LP	TALONT000000188	17	1573	Known	ISM	Prefix	1	0
8	189	EBNA-LP	TALONT000000189	EBNA-LP	TALONT000000189	18	1746	Known	NIC	None	2	0
6	190	EBNA-2	TALONT000000190	EBNA-2	TALONT000000190	1	433	Known	Genomic	None	1	0
8	191	EBNA-LP	TALONT000000191	EBNA-LP	TALONT000000191	17	2656	Known	NIC	None	1	0
8	192	EBNA-LP	TALONT000000192	EBNA-LP	TALONT000000192	9	770	Known	NIC	None	1	0
8	193	EBNA-LP	TALONT000000193	EBNA-LP	TALONT000000193	15	1375	Known	NIC	None	1	1
8	194	EBNA-LP	TALONT000000194	EBNA-LP	TALONT000000194	16	1497	Known	ISM	Prefix	1	0
8	195	EBNA-LP	TALONT000000195	EBNA-LP	TALONT000000195	13	1174	Known	NIC	None	1	0
8	196	EBNA-LP	TALONT000000196	EBNA-LP	TALONT000000196	15	2569	Known	NIC	None	1	0
8	197	EBNA-LP	TALONT000000197	EBNA-LP	TALONT000000197	17	2698	Known	NIC	None	1	0
8	198	EBNA-LP	TALONT000000198	EBNA-LP	TALONT000000198	17	2095	Known	NNC	None	0	1
8	199	EBNA-LP	TALONT000000199	EBNA-LP	TALONT000000199	17	1552	Known	NIC	None	0	1
8	200	EBNA-LP	TALONT000000200	EBNA-LP	TALONT000000200	18	1730	Known	NIC	None	0	1
6	201	EBNA-2	TALONT000000201	EBNA-2	TALONT000000201	12	1140	Known	NIC	None	0	1
8	202	EBNA-LP	TALONT000000202	EBNA-LP	TALONT000000202	17	1565	Known	NIC	None	1	1
8	203	EBNA-LP	TALONT000000203	EBNA-LP	TALONT000000203	14	2494	Known	NIC	None	0	1
8	204	EBNA-LP	TALONT000000204	EBNA-LP	TALONT000000204	13	1169	Known	NIC	None	0	1
8	205	EBNA-LP	TALONT000000205	EBNA-LP	TALONT000000205	15	1904	Known	NIC	None	0	1
8	206	EBNA-LP	TALONT000000206	EBNA-LP	TALONT000000206	11	976	Known	NIC	None	0	1
8	207	EBNA-LP	TALONT000000207	EBNA-LP	TALONT000000207	17	1531	Known	NIC	None	0	1
8	208	EBNA-LP	TALONT000000208	EBNA-LP	TALONT000000208	17	2703	Known	NIC	None	0	1
8	209	EBNA-LP	TALONT000000209	EBNA-LP	TALONT000000209	11	1495	Known	NIC	None	0	1
8	210	EBNA-LP	TALONT000000210	EBNA-LP	TALONT000000210	15	1367	Known	NIC	None	0	1
8	211	EBNA-LP	TALONT000000211	EBNA-LP	TALONT000000211	6	3214	Known	NNC	None	0	1
8	212	EBNA-LP	TALONT000000212	EBNA-LP	TALONT000000212	17	1687	Known	NIC	None	0	1
5	213	EBNA-1	TALONT000000213	EBNA-1	TALONT000000213	6	564	Known	NIC	None	1	0
8	214	EBNA-LP	TALONT000000214	EBNA-LP	TALONT000000214	17	2703	Known	NIC	None	0	1
8	215	EBNA-LP	TALONT000000215	EBNA-LP	TALONT000000215	15	1367	Known	NIC	None	1	0
8	216	EBNA-LP	TALONT000000216	EBNA-LP	TALONT000000216	15	1482	Known	NNC	None	1	0
8	217	EBNA-LP	TALONT000000217	EBNA-LP	TALONT000000217	14	1270	Known	NNC	None	1	0
8	218	EBNA-LP	TALONT000000218	EBNA-LP	TALONT000000218	15	2521	Known	NIC	None	1	0
8	219	EBNA-LP	TALONT000000219	EBNA-LP	TALONT000000219	18	1701	Known	NNC	None	1	0
8	220	EBNA-LP	TALONT000000220	EBNA-LP	TALONT000000220	5	916	Known	NNC	None	0	1
8	221	EBNA-LP	TALONT000000221	EBNA-LP	TALONT000000221	16	1426	Known	NNC	None	1	0
8	222	EBNA-LP	TALONT000000222	EBNA-LP	TALONT000000222	14	2368	Known	NNC	None	1	0
8	223	EBNA-LP	TALONT000000223	EBNA-LP	TALONT000000223	12	1138	Known	ISM	Suffix	1	0
8	224	EBNA-LP	TALONT000000224	EBNA-LP	TALONT000000224	10	920	Known	ISM	Suffix	1	0
8	225	EBNA-LP	TALONT000000225	EBNA-LP	TALONT000000225	10	984	Known	ISM	Suffix	0	1
8	226	EBNA-LP	TALONT000000226	EBNA-LP	TALONT000000226	9	1923	Known	ISM	Suffix	1	0
8	227	EBNA-LP	TALONT000000227	EBNA-LP	TALONT000000227	8	1888	Known	ISM	Suffix	0	1
8	228	EBNA-LP	TALONT000000228	EBNA-LP	TALONT000000228	10	3617	Known	NIC	None	1	0
8	229	EBNA-LP	TALONT000000229	EBNA-LP	TALONT000000229	6	544	Known	ISM	Suffix	1	2
8	230	EBNA-LP	TALONT000000230	EBNA-LP	TALONT000000230	4	331	Known	ISM	Suffix	0	1
8	231	EBNA-LP	TALONT000000231	EBNA-LP	TALONT000000231	3	1360	Known	ISM	Suffix	1	0
8	232	EBNA-LP	TALONT000000232	EBNA-LP	TALONT000000232	2	1386	Known	ISM	Suffix	0	1
85	233	TALONG000000085	TALONT000000233	TALONG000000085	TALONT000000233	1	712	Antisense	Antisense	None	0	1
8	234	EBNA-LP	TALONT000000234	EBNA-LP	TALONT000000234	2	1312	Known	NNC	None	0	3
5	235	EBNA-1	TALONT000000235	EBNA-1	TALONT000000235	1	589	Known	Genomic	None	4	3
24	236	BSLF2/BMLF1	TALONT000000236	BSLF2/BMLF1	TALONT000000236	1	1486	Known	Genomic	None	2	0
5	237	EBNA-1	TALONT000000237	EBNA-1	TALONT000000237	1	1518	Known	Genomic	None	8	3
70	238	RPMS1	TALONT000000238	RPMS1	TALONT000000238	4	3590	Known	NIC	None	1	0
76	239	A73	TALONT000000239	A73	TALONT000000239	6	1583	Known	NNC	None	2	1
76	240	A73	TALONT000000240	A73	TALONT000000240	6	1384	Known	NNC	None	2	2
76	241	A73	TALONT000000241	A73	TALONT000000241	6	2111	Known	NNC	None	1	0
76	242	A73	TALONT000000242	A73	TALONT000000242	7	1033	Known	NNC	None	0	1
76	243	A73	TALONT000000243	A73	TALONT000000243	6	1601	Known	NNC	None	1	0
86	244	TALONG000000086	TALONT000000244	TALONG000000086	TALONT000000244	1	1244	Antisense	Antisense	None	3	4
83	245	LMP-1	TALONT000000245	LMP-1	TALONT000000245	1	1245	Known	Genomic	None	18	10
87	246	TALONG000000087	TALONT000000246	TALONG000000087	TALONT000000246	3	1201	Antisense	Antisense	None	1	2
88	247	TALONG000000088	TALONT000000247	TALONG000000088	TALONT000000247	9	1955	Intergenic	Intergenic	None	1	0
89	248	TALONG000000089	TALONT000000248	TALONG000000089	TALONT000000248	6	1501	Intergenic	Intergenic	None	0	1
90	249	TALONG000000090	TALONT000000249	TALONG000000090	TALONT000000249	4	2222	Intergenic	Intergenic	None	0	1
91	250	TALONG000000091	TALONT000000250	TALONG000000091	TALONT000000250	15	2426	Intergenic	Intergenic	None	1	0
92	251	TALONG000000092	TALONT000000251	TALONG000000092	TALONT000000251	7	1597	Intergenic	Intergenic	None	1	0
