## supplemental tables for "A technology-agnostic long-read analysis pipeline for transcriptome discovery and quantification": S20_KnownGenes_enrichedONT.txt

gene_ID	transcript_ID	annot_gene_id	annot_transcript_id	annot_gene_name	annot_transcript_name	n_exons	length	gene_novelty	transcript_novelty	ISM_subtype	PB_GM12878_R1	PB_GM12878_R2	ONT_GM12878_R1	ONT_GM12878_R2	averageONT	averagePB	ont_pb_FC
149	230	1034	ENSG00000116251.10	ENST00000480661.1	RPL22	RPL22-206	3	2279	Known	Known	None	17	46	666	807	736.5	31.5	23.3809523809524
425	756	2721	ENSG00000142676.14	ENST00000458455.2	RPL11	RPL11-203	5	879	Known	Known	None	139	194	3185	3215	3200	166.5	19.2192192192192
959	1339	4991	ENSG00000065978.18	ENST00000321358.11	YBX1	YBX1-201	8	1514	Known	Known	None	12	11	813	530	671.5	11.5	58.3913043478261
1049	1423	5501	ENSG00000142937.11	ENST00000485390.5	RPS8	RPS8-207	5	1115	Known	Known	None	28	42	2484	2607	2545.5	35	72.7285714285714
1572	2327	8525	ENSG00000137970.7	ENST00000468715.1	RPL7P9	RPL7P9-201	1	747	Known	Known	None	91	135	2802	3458	3130	113	27.6991150442478
1954	3048	10779	ENSG00000023902.13	ENST00000369124.4	PLEKHO1	PLEKHO1-201	6	2050	Known	Known	None	13	8	149	105	127	10.5	12.0952380952381
2115	3272	11570	ENSG00000143543.14	ENST00000271843.8	JTB	JTB-201	5	1287	Known	Known	None	9	15	407	312	359.5	12	29.9583333333333
2720	4019	14393	ENSG00000162783.10	ENST00000367577.6	IER5	IER5-201	1	4188	Known	Known	None	11	17	144	152	148	14	10.5714285714286
3423	5377	18704	ENSG00000171863.14	ENST00000462576.5	RPS7	RPS7-205	6	907	Known	Known	None	74	115	1973	2234	2103.5	94.5	22.2592592592593
4410	7078	24855	ENSG00000071082.10	ENST00000409733.5	RPL31	RPL31-208	4	825	Known	Known	None	43	77	2844	2968	2906	60	48.4333333333333
4582	7470	26041	ENSG00000136732.15	ENST00000259254.8	GYPC	GYPC-201	4	1246	Known	Known	None	22	5	156	134	145	13.5	10.7407407407407
5260	8785	30892	ENSG00000197756.9	ENST00000359681.3	RPL37A	RPL37A-201	3	742	Known	Known	None	23	37	1949	2649	2299	30	76.6333333333333
5819	9499	34264	ENSG00000144713.12	ENST00000396953.6	RPL32	RPL32-202	3	1734	Known	Known	None	22	34	767	799	783	28	27.9642857142857
6050	9850	35753	ENSG00000168028.13	ENST00000478027.2	RPSA	RPSA-207	5	1227	Known	Known	None	20	21	270	767	518.5	20.5	25.2926829268293
6321	10126	37102	ENSG00000233276.4	ENST00000419783.2	GPX1	GPX1-202	2	1151	Known	Known	None	142	46	1175	1101	1138	94	12.1063829787234
6404	10204	37630	ENSG00000145050.16	ENST00000528157.5	MANF	MANF-204	4	1153	Known	Known	None	9	16	177	99	138	12.5	11.04
6704	10767	39641	ENSG00000114391.12	ENST00000464595.1	RPL24	RPL24-202	5	668	Known	Known	None	35	55	1233	1331	1282	45	28.4888888888889
7336	11747	43298	ENSG00000234851.4	ENST00000471152.1	RPL23AP42	RPL23AP42-201	1	471	Known	Known	None	11	31	1756	2120	1938	21	92.2857142857143
8557	13945	51341	ENSG00000196656.7	ENST00000485827.1	AC004057.1	AC004057.1-201	1	348	Known	Known	None	167	255	3068	3169	3118.5	211	14.7796208530806
9219	15644	56076	ENSG00000264281.3	ENST00000582508.1	AC016596.1	AC016596.1-201	1	78	Known	Known	None	37	45	989	1061	1025	41	25
9511	16087	57528	ENSG00000186468.12	ENST00000504293.5	RPS23	RPS23-203	3	576	Known	Known	None	54	57	1330	1686	1508	55.5	27.1711711711712
10136	17186	61326	ENSG00000019582.14	ENST00000009530.11	CD74	CD74-201	9	981	Known	Known	None	30	16	365	227	296	23	12.8695652173913
10512	17747	63535	ENSG00000204628.11	ENST00000504325.5	RACK1	RACK1-210	8	1098	Known	Known	None	50	57	3583	3007	3295	53.5	61.588785046729
11226	18700	66595	ENSG00000231500.6	ENST00000490191.5	RPS18	RPS18-236	5	996	Known	Known	None	23	55	939	1330	1134.5	39	29.0897435897436
11313	18776	66920	ENSG00000198755.10	ENST00000464112.5	RPL10A	RPL10A-202	5	1063	Known	Known	None	85	103	1128	1220	1174	94	12.4893617021277
12377	20810	73315	ENSG00000136238.17	ENST00000348035.8	RAC1	RAC1-201	6	2323	Known	Known	None	12	12	136	108	122	12	10.1666666666667
13680	22989	80772	ENSG00000284135.1	ENST00000639535.1	MIR3654	MIR3654-201	1	56	Known	Known	None	17	11	254	403	328.5	14	23.4642857142857
13718	23049	81005	ENSG00000279483.2	ENST00000623936.2	AC090498.1	AC090498.1-201	1	75	Known	Known	None	142	191	2353	2565	2459	166.5	14.7687687687688
14754	25256	87908	ENSG00000156482.10	ENST00000521291.5	RPL30	RPL30-209	4	575	Known	Known	None	33	59	964	1024	994	46	21.6086956521739
15204	25958	90607	ENSG00000161016.17	ENST00000526668.5	RPL8	RPL8-204	4	717	Known	Known	None	12	21	213	470	341.5	16.5	20.6969696969697
15207	25958	90612	ENSG00000161016.17	ENST00000528957.5	RPL8	RPL8-207	5	1015	Known	Known	None	240	171	3148	2878	3013	205.5	14.661800486618
16117	27875	96028	ENSG00000171159.4	ENST00000372994.1	C9orf16	C9orf16-201	2	713	Known	Known	None	16	6	201	253	227	11	20.6363636363636
16248	28021	96751	ENSG00000196205.8	ENST00000436459.2	EEF1A1P5	EEF1A1P5-201	1	1389	Known	Known	None	22	35	2255	2937	2596	28.5	91.0877192982456
17136	29857	102426	ENSG00000236552.2	ENST00000439189.1	RPL13AP5	RPL13AP5-201	1	612	Known	Known	None	54	48	3714	4032	3873	51	75.9411764705882
17816	30933	106290	ENSG00000166441.12	ENST00000530022.5	RPL27A	RPL27A-206	4	878	Known	Known	None	123	146	2613	2960	2786.5	134.5	20.7174721189591
17903	31079	106939	ENSG00000244398.1	ENST00000459748.1	AC116533.1	AC116533.1-201	1	321	Known	Known	None	153	213	2231	2555	2393	183	13.0765027322404
17909	31081	106948	ENSG00000110700.6	ENST00000525828.1	RPS13	RPS13-203	5	664	Known	Known	None	9	11	518	543	530.5	10	53.05
17949	31126	107209	ENSG00000134333.13	ENST00000375710.7	LDHA	LDHA-202	5	2169	Known	Known	None	14	22	144	220	182	18	10.1111111111111
17950	31126	107210	ENSG00000134333.13	ENST00000538451.1	LDHA	LDHA-216	4	1345	Known	Known	None	6	21	122	267	194.5	13.5	14.4074074074074
18612	32186	111114	ENSG00000149806.10	ENST00000531743.5	FAU	FAU-209	4	697	Known	Known	None	21	14	411	551	481	17.5	27.4857142857143
19022	32570	113056	ENSG00000175567.8	ENST00000310473.7	UCP2	UCP2-201	8	2113	Known	Known	None	14	10	172	96	134	12	11.1666666666667
19064	32624	113270	ENSG00000149273.14	ENST00000524851.5	RPS3	RPS3-203	6	866	Known	Known	None	9	13	138	156	147	11	13.3636363636364
19580	33517	116445	ENSG00000109971.13	ENST00000526686.1	HSPA8	HSPA8-208	3	740	Known	Known	None	11	18	174	227	200.5	14.5	13.8275862068966
19745	33855	117681	ENSG00000227081.5	ENST00000495392.1	AC005912.1	AC005912.1-201	1	255	Known	Known	None	17	17	3461	3719	3590	17	211.176470588235
19779	33923	117977	ENSG00000139193.3	ENST00000266557.3	CD27	CD27-201	6	1338	Known	Known	None	22	6	227	147	187	14	13.3571428571429
20541	35047	122477	ENSG00000135390.18	ENST00000495596.5	ATP5MC2	ATP5MC2-203	4	1976	Known	Known	None	39	51	702	624	663	45	14.7333333333333
21198	36008	126228	ENSG00000213442.5	ENST00000462885.1	RPL18AP3	RPL18AP3-201	1	528	Known	Known	None	62	48	3003	3883	3443	55	62.6
21477	36334	127564	ENSG00000089157.15	ENST00000551150.5	RPLP0	RPLP0-219	7	1344	Known	Known	None	175	124	6170	5216	5693	149.5	38.0802675585284
21508	36353	127645	ENSG00000111786.8	ENST00000229390.7	SRSF9	SRSF9-201	4	1201	Known	Known	None	16	14	210	214	212	15	14.1333333333333
23994	41072	142372	ENSG00000140264.19	ENST00000409614.1	SERF2	SERF2-207	2	582	Known	Known	None	9	13	301	488	394.5	11	35.8636363636364
24023	41096	142497	ENSG00000166710.18	ENST00000623550.1	B2M	B2M-213	1	2329	Known	Known	None	30	34	1025	1723	1374	32	42.9375
26670	44962	157695	ENSG00000167526.13	ENST00000393099.3	RPL13	RPL13-202	5	2385	Known	Known	None	92	31	5710	5964	5837	61.5	94.9105691056911
27010	45314	159454	ENSG00000132507.17	ENST00000336458.12	EIF5A	EIF5A-202	6	1511	Known	Known	None	56	18	966	671	818.5	37	22.1216216216216
27447	45994	161949	ENSG00000263266.2	ENST00000571702.1	RPS7P1	RPS7P1-201	1	585	Known	Known	None	6	15	1186	1476	1331	10.5	126.761904761905
27484	46014	162112	ENSG00000198242.13	ENST00000472628.1	RPL23A	RPL23A-205	4	639	Known	Known	None	18	18	134	327	230.5	18	12.8055555555556
27840	46612	164111	ENSG00000173812.10	ENST00000469257.1	EIF1	EIF1-203	4	2330	Known	Known	None	92	89	1046	951	998.5	90.5	11.0331491712707
27954	46700	164608	ENSG00000131469.14	ENST00000593262.1	RPL27	RPL27-208	3	1872	Known	Known	None	11	9	72	211	141.5	10	14.15
27957	46700	164611	ENSG00000131469.14	ENST00000589913.6	RPL27	RPL27-206	4	730	Known	Known	None	114	190	1698	1641	1669.5	152	10.9835526315789
28976	47895	170181	ENSG00000224877.3	ENST00000431388.2	NDUFAF8	NDUFAF8-201	3	615	Known	Known	None	7	15	188	151	169.5	11	15.4090909090909
29265	48152	171381	ENSG00000235552.4	ENST00000489915.1	RPL6P27	RPL6P27-201	1	867	Known	Known	None	11	21	365	685	525	16	32.8125
29594	48829	173523	ENSG00000134046.11	ENST00000256429.7	MBD2	MBD2-201	7	5188	Known	Known	None	7	15	150	80	115	11	10.4545454545455
29730	49195	174711	ENSG00000141759.14	ENST00000269601.9	TXNL4A	TXNL4A-201	3	3504	Known	Known	None	18	20	258	222	240	19	12.6315789473684
29791	49276	175060	ENSG00000064666.14	ENST00000564572.1	CNN2	CNN2-206	1	2266	Known	Known	None	19	6	226	312	269	12.5	21.52
29797	49280	175098	ENSG00000099817.11	ENST00000615234.4	POLR2E	POLR2E-213	8	2831	Known	Known	None	30	6	270	212	241	18	13.3888888888889
29851	49303	175285	ENSG00000115268.9	ENST00000592623.5	RPS15	RPS15-210	3	873	Known	Known	None	111	78	2124	2542	2333	94.5	24.6878306878307
29943	49361	175581	ENSG00000130332.14	ENST00000587502.2	LSM7	LSM7-204	3	575	Known	Known	None	14	9	141	177	159	11.5	13.8260869565217
30078	49509	176218	ENSG00000130255.12	ENST00000394580.2	RPL36	RPL36-202	3	556	Known	Known	None	26	41	1798	1999	1898.5	33.5	56.6716417910448
30475	49916	178142	ENSG00000171223.5	ENST00000302754.5	JUNB	JUNB-201	1	1820	Known	Known	None	14	7	221	211	216	10.5	20.5714285714286
30594	50087	178950	ENSG00000167460.15	ENST00000591226.1	TPM4	TPM4-213	1	2672	Known	Known	None	16	24	447	423	435	20	21.75
30785	50232	179670	ENSG00000221983.7	ENST00000597451.5	UBA52	UBA52-209	4	514	Known	Known	None	65	98	1169	1208	1188.5	81.5	14.5828220858896
30925	50476	180413	ENSG00000225178.5	ENST00000484897.3	RPSAP58	RPSAP58-201	1	888	Known	Known	None	51	43	2294	2689	2491.5	47	53.0106382978723
31435	51049	182948	ENSG00000105369.9	ENST00000221972.7	CD79A	CD79A-201	5	1258	Known	Known	None	32	10	582	497	539.5	21	25.6904761904762
31747	51366	184468	ENSG00000142227.10	ENST00000270221.10	EMP3	EMP3-201	5	876	Known	Known	None	17	13	167	155	161	15	10.7333333333333
31767	51381	184542	ENSG00000063177.12	ENST00000084795.9	RPL18	RPL18-201	6	612	Known	Known	None	38	29	780	879	829.5	33.5	24.7611940298507
32115	51833	186425	ENSG00000170889.13	ENST00000391753.6	RPS9	RPS9-204	4	709	Known	Known	None	180	122	2111	2130	2120.5	151	14.0430463576159
32162	51938	186883	ENSG00000108107.14	ENST00000559463.5	RPL28	RPL28-208	4	852	Known	Known	None	18	19	1307	1478	1392.5	18.5	75.2702702702703
32349	52134	187580	ENSG00000083845.8	ENST00000596046.1	RPS5	RPS5-202	5	1520	Known	Known	None	17	16	143	210	176.5	16.5	10.6969696969697
32465	52232	187947	ENSG00000125835.18	ENST00000438552.6	SNRPB	SNRPB-202	7	1008	Known	Known	None	19	3	258	231	244.5	11	22.2272727272727
33133	53381	191538	ENSG00000087460.24	ENST00000265620.11	GNAS	GNAS-201	12	1866	Known	Known	None	18	18	352	290	321	18	17.8333333333333
33353	53799	192687	ENSG00000198618.5	ENST00000358455.4	PPIAP22	PPIAP22-201	1	498	Known	Known	None	12	13	1026	1174	1100	12.5	88
33833	54841	195790	ENSG00000211677.2	ENST00000390323.2	IGLC2	IGLC2-201	1	462	Known	Known	None	16	24	638	2252	1445	20	72.25
33860	54898	195983	ENSG00000240972.1	ENST00000215754.7	MIF	MIF-201	3	939	Known	Known	None	169	105	2045	2808	2426.5	137	17.7116788321168
34347	55512	198418	ENSG00000183172.8	ENST00000331479.3	SMDT1	SMDT1-201	3	1567	Known	Known	None	12	12	178	217	197.5	12	16.4583333333333
34713	56036	200175	ENSG00000238103.4	ENST00000330965.4	RPL9P7	RPL9P7-201	1	580	Known	Known	None	23	40	2017	2721	2369	31.5	75.2063492063492
34838	56347	200942	ENSG00000126756.11	ENST00000335890.2	UXT	UXT-202	6	701	Known	Known	None	10	13	226	203	214.5	11.5	18.6521739130435
35664	58686	206659	ENSG00000211459.2	ENST00000389680.2	MT-RNR1	MT-RNR1-201	1	954	Known	Known	None	23	34	479	279	379	28.5	13.2982456140351
35671	58700	206673	ENSG00000198804.2	ENST00000361624.2	MT-CO1	MT-CO1-201	1	1542	Known	Known	None	33	51	2974	1937	2455.5	42	58.4642857142857
35673	58703	206676	ENSG00000198712.1	ENST00000361739.1	MT-CO2	MT-CO2-201	1	684	Known	Known	None	37	44	1037	342	689.5	40.5	17.0246913580247
35675	58706	206679	ENSG00000198899.2	ENST00000361899.2	MT-ATP6	MT-ATP6-201	1	681	Known	Known	None	6	14	888	259	573.5	10	57.35
35676	58707	206680	ENSG00000198938.2	ENST00000362079.2	MT-CO3	MT-CO3-201	1	784	Known	Known	None	195	249	9117	6447	7782	222	35.0540540540541
35684	58719	206692	ENSG00000198727.2	ENST00000361789.2	MT-CYB	MT-CYB-201	1	1141	Known	Known	None	7	14	2478	810	1644	10.5	156.571428571429
