## supplemental tables for "A technology-agnostic long-read analysis pipeline for transcriptome discovery and quantification": S28_higherNoveltycount.tab

group	TALONGID	knownGID	geneName
common	34237	ENSMUSG00000018678.13	Sp2
common	36218	ENSMUSG00000048285.9	Frmd6
common	21361	ENSMUSG00000003872.9	Lin7b
common	12796	ENSMUSG00000086606.1	Gm13205
common	911	ENSMUSG00000038079.14	Tmem237
common	3506	ENSMUSG00000025817.12	Nudt5
common	51158	ENSMUSG00000054843.9	Atrnl1
common	46159	ENSMUSG00000092074.2	Dynlt1a
common	31690	ENSMUSG00000112627.1	4933412E12Rik
common	2677	ENSMUSG00000044835.15	Ankrd45
common	15011	ENSMUSG00000105471.1	A430073D23Rik
common	41174	ENSMUSG00000021843.17	Ktn1
common	3163	ENSMUSG00000026519.16	Tmem63a
common	25396	ENSMUSG00000031808.7	Slc27a1
common	35471	ENSMUSG00000085642.8	3110053B16Rik
common	35090	ENSMUSG00000025155.15	Dus1l
common	17036	ENSMUSG00000107588.1	Gm45021
common	21999	ENSMUSG00000030556.13	Lrrc28
common	4291	ENSMUSG00000026867.18	Gapvd1
common	49233	ENSMUSG00000034484.8	Snx2
common	8322	ENSMUSG00000027956.11	Tmem144
common	42179	ENSMUSG00000022012.9	Enox1
common	25184	ENSMUSG00000054162.15	Spock3
common	4469	ENSMUSG00000049744.15	Arhgap15
common	31053	ENSMUSG00000061371.7	Zfp873
common	50863	ENSMUSG00000025157.8	Zdhhc16
common	31821	ENSMUSG00000034667.8	Xpot
common	45349	ENSMUSG00000061080.11	Lsamp
common	34977	ENSMUSG00000017132.17	Cyth1
common	48042	ENSMUSG00000024044.18	Epb41l3
common	21310	ENSMUSG00000038502.17	Ptov1
common	42031	ENSMUSG00000095463.8	Entpd4
common	42734	ENSMUSG00000022253.15	Nadk2
common	4018	ENSMUSG00000026927.17	Entr1
common	46340	ENSMUSG00000036552.18	Ermard
common	13729	ENSMUSG00000063646.18	Jakmip1
common	51015	ENSMUSG00000025050.8	Pcgf6
common	43970	ENSMUSG00000036106.15	Prr5
common	29870	ENSMUSG00000019978.16	Epb41l2
common	22235	ENSMUSG00000030533.15	Unc45a
common	42463	ENSMUSG00000110080.1	Gm6145
common	13704	ENSMUSG00000029095.17	Ablim2
common	41757	ENSMUSG00000040123.17	Zmym5
common	19492	ENSMUSG00000063802.5	Hspbp1
common	46526	ENSMUSG00000096433.2	Zfp994
common	44748	ENSMUSG00000022789.15	Dnm1l
common	27615	ENSMUSG00000002032.17	Tmem25
common	3223	ENSMUSG00000056050.12	Mia3
common	32877	ENSMUSG00000020385.16	Clk4
common	44841	ENSMUSG00000013539.14	Tango2
common	12441	ENSMUSG00000041351.16	Rap1gap
common	31864	ENSMUSG00000020102.15	Slc16a7
common	39255	ENSMUSG00000058900.5	Rsl1
common	509	ENSMUSG00000010453.12	Kansl3
common	10659	ENSMUSG00000028454.16	Pigo
common	8982	ENSMUSG00000038170.15	Pde4dip
common	11519	ENSMUSG00000035126.19	Wdr78
common	25796	ENSMUSG00000056608.14	Chd9
common	50864	ENSMUSG00000025159.8	Mms19
common	37230	ENSMUSG00000021288.18	Klc1
common	40514	ENSMUSG00000021820.18	Camk2g
common	44795	ENSMUSG00000022763.18	Aifm3
common	42107	ENSMUSG00000022106.14	Rcbtb2
common	25007	ENSMUSG00000031568.16	Rwdd4a
common	40265	ENSMUSG00000090691.3	Gm3667
common	23489	ENSMUSG00000030733.10	Sh2b1
common	25729	ENSMUSG00000036879.15	Phkb
common	32202	ENSMUSG00000009090.17	Ap1b1
common	87357	ENCODEMG000087357	ENCODEMG000087357
common	12444	ENSMUSG00000057530.14	Ece1
common	36358	ENSMUSG00000021112.9	Mpp5
common	45678	ENSMUSG00000022707.16	Gbe1
common	53185	ENSMUSG00000031256.11	Cstf2
common	3918	ENSMUSG00000026975.10	Dph7
common	24372	ENSMUSG00000038365.8	Fbxo25
common	37045	ENSMUSG00000048856.9	Slc25a47
common	36188	ENSMUSG00000020990.5	Cdkl1
common	33800	ENSMUSG00000017677.11	Wsb1
common	83381	ENCODEMG000083381	ENCODEMG000083381
common	28521	ENSMUSG00000033419.15	Snap91
common	42081	ENSMUSG00000022099.17	Dmtn
common	30741	ENSMUSG00000001119.7	Col6a1
common	47641	ENSMUSG00000012296.16	Tjap1
common	13536	ENSMUSG00000029162.15	Khk
common	38810	ENSMUSG00000025871.18	4833439L19Rik
common	11920	ENSMUSG00000000085.16	Scmh1
common	25414	ENSMUSG00000066880.15	Zfp617
common	49240	ENSMUSG00000073563.3	Csnk1g3
common	15230	ENSMUSG00000041609.16	Bicdl1
common	51901	ENSMUSG00000031099.16	Smarca1
common	10633	ENSMUSG00000095675.1	Ccl21b
common	17862	ENSMUSG00000030032.12	Wdr54
common	23689	ENSMUSG00000030852.17	Tacc2
common	3206	ENSMUSG00000026509.15	Capn2
common	48928	ENSMUSG00000104148.5	Pcdha2
common	28096	ENSMUSG00000040652.16	Oaz2
common	17310	ENSMUSG00000029804.17	Herc3
common	1269	ENSMUSG00000006576.16	Slc4a3
common	15603	ENSMUSG00000029447.11	Cct6a
common	53697	ENSMUSG00000044150.12	Bclaf3
common	29371	ENSMUSG00000032536.11	Trak1
common	89523	ENCODEMG000089523	ENCODEMG000089523
common	20763	ENSMUSG00000109224.1	Tmem147os
common	16510	ENSMUSG00000017978.18	Cadps2
common	46043	ENSMUSG00000040785.19	Ttc3
common	10266	ENSMUSG00000028218.19	Fam92a
common	47089	ENSMUSG00000059208.15	Hnrnpm
common	44243	ENSMUSG00000116358.1	Gm49450
common	33481	ENSMUSG00000060600.15	Eno3
common	10654	ENSMUSG00000036062.13	Phf24
common	32199	ENSMUSG00000034274.11	Thoc5
common	12044	ENSMUSG00000044730.17	9930104L06Rik
common	2205	ENSMUSG00000026458.13	Ppfia4
common	27624	ENSMUSG00000059890.16	Ube4a
common	49498	ENSMUSG00000062526.4	Mppe1
common	1042	ENSMUSG00000025958.14	Creb1
common	34349	ENSMUSG00000037935.16	Smarce1
common	19307	ENSMUSG00000040250.14	Ints13
common	50498	ENSMUSG00000053279.8	Aldh1a1
common	33722	ENSMUSG00000020836.15	Coro6
common	15866	ENSMUSG00000029730.16	Mcm7
common	542	ENSMUSG00000026113.17	Inpp4a
common	51571	ENSMUSG00000086877.7	A230072C01Rik
common	43418	ENSMUSG00000072501.5	Phf20l1
common	4510	ENSMUSG00000026765.12	Lypd6b
common	52881	ENSMUSG00000087174.7	5530601H04Rik
common	39051	ENSMUSG00000114172.1	Gm36298
common	14821	ENSMUSG00000046709.16	Mapk10
common	50966	ENSMUSG00000025217.15	Btrc
common	2220	ENSMUSG00000026452.15	Syt2
common	4745	ENSMUSG00000042155.3	Klhl23
common	27050	ENSMUSG00000035919.16	Bbs9
common	49585	ENSMUSG00000025885.18	Myo5b
common	42041	ENSMUSG00000022066.16	Entpd4b
common	10467	ENSMUSG00000028277.13	Ube2j1
common	46588	ENSMUSG00000040097.16	Flywch1
common	25341	ENSMUSG00000070003.7	Ssbp4
common	76036	ENCODEMG000076036	ENCODEMG000076036
common	39761	ENSMUSG00000041685.16	Fcho2
common	2563	ENSMUSG00000015484.3	Fam163a
common	1353	ENSMUSG00000026150.14	Mff
common	27566	ENSMUSG00000032109.15	Nlrx1
common	8097	ENSMUSG00000027820.12	Mme
common	2696	ENSMUSG00000040265.16	Dnm3
common	17965	ENSMUSG00000030000.10	Add2
common	41657	ENSMUSG00000093452.4	Zfhx2os
common	37061	ENSMUSG00000021268.17	Meg3
common	12933	ENSMUSG00000029055.17	Plch2
common	8193	ENSMUSG00000102422.1	Iqschfp
common	40272	ENSMUSG00000092167.8	Gm3696
common	14774	ENSMUSG00000035325.16	Sec31a
common	4072	ENSMUSG00000015846.14	Rxra
common	45289	ENSMUSG00000022837.14	Iqcb1
common	48424	ENSMUSG00000055660.9	Mettl4
common	46940	ENSMUSG00000098374.1	Gm28043
common	25302	ENSMUSG00000044006.8	Cilp2
common	35214	ENSMUSG00000037669.15	Ldah
common	14622	ENSMUSG00000034826.14	Nup54
common	47659	ENSMUSG00000003546.10	Klc4
common	40274	ENSMUSG00000090363.8	Gm3512
common	12756	ENSMUSG00000029022.18	Miip
common	51106	ENSMUSG00000024976.14	Shoc2
common	24352	ENSMUSG00000038497.7	Tmco3
common	35054	ENSMUSG00000116045.1	Hgs
common	18411	ENSMUSG00000048930.12	Tada3
common	67897	ENCODEMG000067897	ENCODEMG000067897
common	25294	ENSMUSG00000054648.7	Zfp869
common	15909	ENSMUSG00000036817.14	Sun1
common	43468	ENSMUSG00000047921.16	Trappc9
common	12977	ENSMUSG00000051557.15	Pusl1
common	40072	ENSMUSG00000116207.1	Nnt
common	47871	ENSMUSG00000013236.17	Ptprs
common	29955	ENSMUSG00000039697.16	Ncoa7
common	48261	ENSMUSG00000055817.18	Mta3
common	47891	ENSMUSG00000024212.9	Mllt1
common	940	ENSMUSG00000026018.12	Ica1l
common	10608	ENSMUSG00000073888.13	Ccl27a
common	19482	ENSMUSG00000004961.7	Syt5
common	33676	ENSMUSG00000017781.17	Pitpna
common	13613	ENSMUSG00000037426.17	Depdc5
common	49516	ENSMUSG00000024544.9	Ldlrad4
common	8509	ENSMUSG00000028059.15	Arhgef2
common	20644	ENSMUSG00000054808.15	Actn4
common	27583	ENSMUSG00000032114.9	Slc37a4
common	19869	ENSMUSG00000033961.16	Zfp446
common	45394	ENSMUSG00000022687.12	Boc
common	20145	ENSMUSG00000023118.15	Sympk
common	46375	ENSMUSG00000060149.7	BC002059
common	21409	ENSMUSG00000110020.1	Gm45441
common	28057	ENSMUSG00000032397.7	Tipin
common	4260	ENSMUSG00000038860.15	Garnl3
common	4000	ENSMUSG00000026933.17	Camsap1
common	32982	ENSMUSG00000020400.17	Tnip1
common	29059	ENSMUSG00000006673.14	Qrich1
common	46529	ENSMUSG00000033972.9	Zfp944
common	39888	ENSMUSG00000042590.16	Ipo11
common	51728	ENSMUSG00000036699.12	Zcchc12
common	50530	ENSMUSG00000024943.9	Smc5
common	24075	ENSMUSG00000031078.15	Cttn
common	17980	ENSMUSG00000046679.16	C87436
common	33141	ENSMUSG00000020538.15	Srebf1
common	32404	ENSMUSG00000049659.15	Aftph
common	13037	ENSMUSG00000000600.15	Krit1
common	53580	ENSMUSG00000045180.13	Shroom2
common	22268	ENSMUSG00000025586.17	Cpeb1
common	18421	ENSMUSG00000030281.16	Il17rc
common	34670	ENSMUSG00000049354.8	Dcaf7
common	48701	ENSMUSG00000024302.16	Dtna
common	26984	ENSMUSG00000057193.8	Slc44a2
common	37684	ENSMUSG00000021193.10	Pitrm1
common	28910	ENSMUSG00000032570.17	Atp2c1
common	32856	ENSMUSG00000049321.17	Zfp2
common	43475	ENSMUSG00000022607.17	Ptk2
common	31533	ENSMUSG00000036009.16	Mettl25
common	38956	ENSMUSG00000035248.9	Tut7
common	36207	ENSMUSG00000021071.16	Trim9
common	9815	ENSMUSG00000028158.14	Mttp
common	28292	ENSMUSG00000034593.16	Myo5a
common	30150	ENSMUSG00000038302.14	Afg1l
common	49513	ENSMUSG00000079614.4	Seh1l
common	43939	ENSMUSG00000054277.8	Arfgap3
common	31046	ENSMUSG00000096718.2	Zfp781
common	19432	ENSMUSG00000019734.16	Tmc4
common	44057	ENSMUSG00000036561.8	Ppp6r2
common	46523	ENSMUSG00000117234.1	AC154707.1
common	18719	ENSMUSG00000004264.17	Phb2
common	35376	ENSMUSG00000113642.1	Gm49329
common	33090	ENSMUSG00000036964.14	Trim17
common	25362	ENSMUSG00000002908.17	Kcnn1
common	20716	ENSMUSG00000013921.15	Clip3
common	34552	ENSMUSG00000008855.17	Hdac5
common	13964	ENSMUSG00000045790.10	Ccdc149
common	47306	ENSMUSG00000039220.16	Ppp1r10
common	46120	ENSMUSG00000023800.15	Tiam2
common	8593	ENSMUSG00000027940.18	Tpm3
common	20774	ENSMUSG00000036634.15	Mag
common	46767	ENSMUSG00000024186.15	Rgs11
common	53247	ENSMUSG00000043384.15	Gprasp1
common	23695	ENSMUSG00000040268.17	Plekha1
common	24472	ENSMUSG00000096401.2	Gm21811
common	14375	ENSMUSG00000036435.13	Exoc1
common	35836	ENSMUSG00000020598.16	Nrcam
common	42978	ENSMUSG00000115317.1	Gm32618
common	35913	ENSMUSG00000035133.9	Arhgap5
common	18404	ENSMUSG00000030270.11	Cpne9
common	39673	ENSMUSG00000042015.17	Wdr41
common	49573	ENSMUSG00000064036.15	Mro
common	32518	ENSMUSG00000032878.16	Ccdc85a
common	18746	ENSMUSG00000030127.15	Cops7a
common	13623	ENSMUSG00000037373.12	Ctbp1
common	44547	ENSMUSG00000022519.14	Srl
common	37946	ENSMUSG00000041112.17	Elmo1
common	53251	ENSMUSG00000072966.11	Gprasp2
common	44175	ENSMUSG00000048218.6	Amigo2
common	44811	ENSMUSG00000022750.18	Klhl22
common	40279	ENSMUSG00000091472.2	Gm3739
common	27084	ENSMUSG00000001833.17	Sept7
common	15073	ENSMUSG00000050017.11	Pitpnb
common	948	ENSMUSG00000026782.15	Abi2
common	20463	ENSMUSG00000054499.9	Dedd2
common	30696	ENSMUSG00000020196.10	Cabin1
common	44633	ENSMUSG00000068663.14	Clec16a
common	27752	ENSMUSG00000032064.17	Dixdc1
common	31418	ENSMUSG00000019943.10	Atp2b1
common	13277	ENSMUSG00000040003.18	Magi2
common	49346	ENSMUSG00000024620.11	Pdgfrb
common	4219	ENSMUSG00000039205.16	Ciz1
common	2348	ENSMUSG00000033964.12	Zbtb41
common	11467	ENSMUSG00000073792.11	Alg6
common	40197	ENSMUSG00000095681.7	Gm8281
common	1257	ENSMUSG00000026207.16	Speg
common	23220	ENSMUSG00000038244.14	Mical2
common	31716	ENSMUSG00000020183.11	Cpm
common	44788	ENSMUSG00000055692.21	Tmem191c
common	43606	ENSMUSG00000022558.16	Mroh1
common	47063	ENSMUSG00000024292.15	Cyp4f14
common	40684	ENSMUSG00000006522.17	Itih3
common	20178	ENSMUSG00000030397.10	Mark4
common	53681	ENSMUSG00000025658.16	Cnksr2
common	36351	ENSMUSG00000047454.12	Gphn
common	17696	ENSMUSG00000063884.6	Ptcd3
common	34696	ENSMUSG00000040548.16	Tex2
common	43883	ENSMUSG00000061740.8	Cyp2d22
common	49957	ENSMUSG00000024862.16	Klc2
common	46208	ENSMUSG00000023861.17	Mpc1
common	18760	ENSMUSG00000038271.17	Iffo1
common	4472	ENSMUSG00000036890.13	Gtdc1
common	37741	ENSMUSG00000021156.17	Zmynd11
common	47275	ENSMUSG00000050410.15	Tcf19
common	2486	ENSMUSG00000026482.13	Rgl1
common	43360	ENSMUSG00000097039.8	Pvt1
common	16317	ENSMUSG00000015112.15	Slc25a13
common	24290	ENSMUSG00000056228.10	Cars2
common	3485	ENSMUSG00000039449.14	Prpf18
common	52427	ENSMUSG00000016382.15	Pls3
common	2746	ENSMUSG00000026575.15	Nme7
common	8430	ENSMUSG00000028078.14	Dclk2
common	2152	ENSMUSG00000026439.14	Rbbp5
common	9323	ENSMUSG00000027884.16	Clcc1
common	46798	ENSMUSG00000024193.8	Phf1
common	8422	ENSMUSG00000028080.16	Lrba
common	1596	ENSMUSG00000026305.15	Lrrfip1
common	17861	ENSMUSG00000034930.16	Rtkn
common	16380	ENSMUSG00000029629.17	Phf14
common	16660	ENSMUSG00000053768.13	Chchd3
common	29186	ENSMUSG00000032497.17	Lrrfip2
common	35575	ENSMUSG00000036333.11	Kidins220
common	27731	ENSMUSG00000039542.16	Ncam1
common	2085	ENSMUSG00000026409.14	Pfkfb2
common	31595	ENSMUSG00000035798.14	Zdhhc17
common	48077	ENSMUSG00000024052.17	Lpin2
common	30961	ENSMUSG00000035242.15	Oaz1
common	50565	ENSMUSG00000024878.9	Cbwd1
common	20476	ENSMUSG00000053714.8	4732471J01Rik
common	35150	ENSMUSG00000071454.13	Dtnb
common	31679	ENSMUSG00000020166.15	Cnot2
common	16398	ENSMUSG00000048216.13	Gpr85
common	33244	ENSMUSG00000005267.13	Zfp287
common	19225	ENSMUSG00000030237.14	Slco1a4
common	10165	ENSMUSG00000045573.9	Penk
common	40760	ENSMUSG00000063506.14	Arhgap22
common	24584	ENSMUSG00000008892.12	Vdac3
common	33287	ENSMUSG00000033352.11	Map2k4
common	74718	ENCODEMG000074718	ENCODEMG000074718
common	48113	ENSMUSG00000054469.14	Lclat1
common	40506	ENSMUSG00000039367.11	Sec24c
common	29115	ENSMUSG00000104674.1	Gm42756
common	36191	ENSMUSG00000034761.15	Map4k5
common	52804	ENSMUSG00000031323.8	Dmrtc1a
common	12100	ENSMUSG00000043872.14	Zmym1
common	22640	ENSMUSG00000035314.10	Gdpd5
common	46321	ENSMUSG00000048826.7	Dact2
common	34793	ENSMUSG00000087259.7	2610035D17Rik
common	30743	ENSMUSG00000001120.15	Pcbp3
common	47966	ENSMUSG00000000127.15	Fer
common	47128	ENSMUSG00000092595.2	Gm20427
common	11214	ENSMUSG00000038172.14	Ttc39b
common	38765	ENSMUSG00000021451.16	Sema4d
common	48136	ENSMUSG00000058704.9	Memo1
common	47618	ENSMUSG00000036026.15	Tmem63b
common	9185	ENSMUSG00000002227.15	Mov10
common	21424	ENSMUSG00000040136.10	Abcc8
common	41764	ENSMUSG00000021945.9	Zmym2
common	44397	ENSMUSG00000067594.6	Krt77
common	27920	ENSMUSG00000032323.13	Cyp11a1
common	52989	ENSMUSG00000025529.14	Zfp711
common	20412	ENSMUSG00000074282.10	Zfp94
common	41821	ENSMUSG00000021983.16	Atp8a2
common	43722	ENSMUSG00000116069.1	Gm49510
common	35472	ENSMUSG00000069755.5	Zfp125
common	15102	ENSMUSG00000029348.11	Asphd2
common	46516	ENSMUSG00000071267.11	Zfp942
cortex	11498	ENSMUSG00000028528.16	Dnajc6
cortex	20409	ENSMUSG00000030486.9	Zfp108
cortex	20491	ENSMUSG00000061286.7	Exosc5
cortex	25646	ENSMUSG00000036686.16	Cc2d1a
cortex	34114	ENSMUSG00000020859.16	Spag9
cortex	12773	ENSMUSG00000055401.14	Fbxo6
cortex	18423	ENSMUSG00000045009.9	Prrt3
cortex	43752	ENSMUSG00000042632.17	Pla2g6
cortex	1250	ENSMUSG00000026204.15	Ptprn
cortex	12127	ENSMUSG00000028796.17	Phc2
cortex	29241	ENSMUSG00000050627.13	Gpd1l
cortex	15206	ENSMUSG00000029538.14	Srsf9
cortex	48858	ENSMUSG00000037815.7	Ctnna1
cortex	43941	ENSMUSG00000016664.16	Pacsin2
cortex	49869	ENSMUSG00000024885.9	Aldh3b1
cortex	34958	ENSMUSG00000025572.17	Tmc6
cortex	20451	ENSMUSG00000040940.18	Arhgef1
cortex	24121	ENSMUSG00000004626.14	Stxbp2
cortex	43012	ENSMUSG00000022329.15	Stk3
cortex	48211	ENSMUSG00000059811.13	Atl2
cortex	1164	ENSMUSG00000026187.8	Xrcc5
cortex	23741	ENSMUSG00000030956.15	Fam53b
cortex	48631	ENSMUSG00000036225.15	Kctd1
cortex	44698	ENSMUSG00000022681.15	Ntan1
cortex	26001	ENSMUSG00000031673.6	Cdh11
cortex	27758	ENSMUSG00000032059.13	Alg9
cortex	52063	ENSMUSG00000060681.15	Slc9a6
cortex	48357	ENSMUSG00000005371.15	Fbxo11
cortex	40612	ENSMUSG00000021870.17	Slmap
cortex	21994	ENSMUSG00000043831.12	Lysmd4
cortex	10364	ENSMUSG00000028248.15	Pnisr
cortex	27939	ENSMUSG00000032336.17	Nptn
cortex	36418	ENSMUSG00000021134.17	Srsf5
cortex	4286	ENSMUSG00000038696.14	Mapkap1
cortex	51147	ENSMUSG00000097785.2	B230217O12Rik
cortex	47698	ENSMUSG00000023266.11	Frs3
cortex	33289	ENSMUSG00000018347.16	Zkscan6
cortex	26453	ENSMUSG00000110523.1	C230057M02Rik
cortex	1659	ENSMUSG00000014602.15	Kif1a
cortex	10668	ENSMUSG00000035969.15	Rusc2
cortex	40077	ENSMUSG00000074634.12	Tmem267
hippocampus	23324	ENSMUSG00000008734.9	Gprc5b
hippocampus	47613	ENSMUSG00000023942.15	Slc29a1
hippocampus	929	ENSMUSG00000026020.9	Nop58
hippocampus	25306	ENSMUSG00000036180.15	Gatad2a
hippocampus	32843	ENSMUSG00000007850.16	Hnrnph1
hippocampus	12452	ENSMUSG00000028758.12	Kif17
hippocampus	18291	ENSMUSG00000035357.16	Pdzrn3
hippocampus	15199	ENSMUSG00000060152.14	Pop5
hippocampus	24353	ENSMUSG00000038482.11	Tfdp1
hippocampus	33312	ENSMUSG00000033066.15	Gas7
hippocampus	12142	ENSMUSG00000040928.15	S100pbp
hippocampus	33115	ENSMUSG00000020472.14	Zkscan17
hippocampus	43649	ENSMUSG00000033565.18	Rbfox2
hippocampus	37300	ENSMUSG00000076617.9	Ighm
hippocampus	51823	ENSMUSG00000000355.13	Mcts1
hippocampus	15474	ENSMUSG00000049550.17	Clip1
hippocampus	11829	ENSMUSG00000028542.17	Slc6a9
hippocampus	44763	ENSMUSG00000022779.16	Top3b
hippocampus	50069	ENSMUSG00000032946.16	Rasgrp2
hippocampus	19872	ENSMUSG00000049600.8	Zbtb45
hippocampus	23847	ENSMUSG00000025475.17	Adgra1
hippocampus	32598	ENSMUSG00000020271.17	Fbxw11
hippocampus	50434	ENSMUSG00000024642.17	Tle4
hippocampus	40074	ENSMUSG00000062822.8	4833420G17Rik
hippocampus	41104	ENSMUSG00000037697.19	Ddhd1
hippocampus	13353	ENSMUSG00000062604.11	Srpk2
hippocampus	18137	ENSMUSG00000034312.14	Iqsec1
hippocampus	25920	ENSMUSG00000031785.16	Adgrg1
hippocampus	11049	ENSMUSG00000059810.18	Rgs3
